# FSTL3 is a biomarker of poor prognosis and is associated with immunotherapy resistance in ovarian cancer

**DOI:** 10.1101/2024.12.10.627747

**Authors:** Maeva Chauvin, Estelle Tromelin, Julien Roche, Hyshem H Lancia, Marie-Charlotte Meinsohn, Caroline Coletti, Ngoc Minh Phuong Nguyen, Virginie Lafont, Henri-Alexandre Michaud, Ranjan Mishra, Laurent Gros, Nathalie Bonnefoy, David Pépin

**Author notes:** Corresponding authors: David Pépin, Pediatric Surgical Research Laboratories, Massachusetts General Hospital; Department of Surgery, Harvard Medical School, Boston, MA 02114. contributed equally Maeva Chauvin, Pediatric Surgical Research Laboratories, Massachusetts General Hospital; Department of Surgery, Harvard Medical School, Boston, MA 02114. The authors declare no potential conflicts of interest.

## Abstract

High-grade serous ovarian carcinoma (HGSOC), is associated with high mortality rates due to late-stage diagnosis and limited treatment options. We investigated the role of FSTL3 in ovarian cancer progression both as a prognostic biomarker and as a potential therapeutic target.

We measured levels of follistatin (FST) and follistatin-like 3 (FSTL3) in 96 ovarian cancer patient ascites samples and found that FSTL3 overexpression was more predominant than FST and associated with poorer survival outcomes. Mice implanted with an HGSOC syngeneic cell line bearing common alterations in ovarian cancer (KRAS^G12V^, P53^R172H^, CCNE1^oe^, AKT2^oe^) had increasing levels of FST and FSTL3 in serum during tumor growth. Further alteration of this model to generate a knockout of FST (KPCA.FSTKO) and an overexpression of human FSTL3 (KPCA.FSTKO_hFSTL3), revealed that FSTL3 expression was associated with a more fibrotic tumor microenvironment, correlating with an increased abundance of cancer-associated myofibroblasts (myCAFs), and cancer cells with a more mesenchymal phenotype. Tumors overexpressing FSTL3 had less immunocyte infiltration and a significantly reduced intratumoral T-cell abundance (CD4+, CD8+). FSTL3 overexpression completely abrogated tumor response to PPC treatment (Prexasertib combined with PD-1 and CTLA-4 blockade) compared to controls, suggesting that FSTL3 may be involved in immunotherapy resistance.

In conclusion, this study suggests a role for FSTL3 as a prognostic marker and as therapeutic target in HGSOC, where it may play a role in promoting a mesenchymal tumor phenotype, maintaining an immunosuppressive tumor microenvironment, and driving immunotherapy resistance.

**Highlights:** High FSTL3 levels are associated with poor outcomes in ovarian cancer.

Serum levels of FSTL3 increase during tumor growth and reflect tumor burden and therapy response.

Overexpression of FSTL3 in cancer cells promotes a fibrotic tumor microenvironment and immunocyte exclusion.

Overexpression of FSTL3 in tumors induces resistance to Chk1 and immune checkpoint inhibitor combination therapy.

**Graphical abstract:** 
