## Supplementary material for "FSTL3 is a biomarker of poor prognosis and is associated with immunotherapy resistance in ovarian cancer": Concentration of FST and FSTL3 in Ascites Samples from Patients and their Clinical Characteristics.

### Sheet: all ovarian cancer
Table1: Concentration of FST and FSTL3 in Ascites Samples from Patients and their Clinical Characteristics.
nom	date	FST	FSTL3	fold	age patient at dg	age /ascite	survie post ponction	survival (month)	type of cancer	Puncture before or after chemotherapy	genetics, BRCA
A	9 7	39.04	138.5	3.54764	71			24	unknown	unknown	no
AB	7 22 11	68.51	144	2.10188	56	59	2	34	mullerian adenocarcinoma, papillary with serous features	after	no
AF	7 10 13	108.2	42.2	0.390018	82	86	12	57	serous peritoneal cancer	after	no
AG	8 26 13	18.25	110.7	6.06575	60	60	5	12	adenocarcinoma	after	no
AH	9 13 13	98.57	193.3	1.96104	53	57	7	50	papillary serous adenocarcinoma	after	no
AI	9 20 13	26.29	180.4	6.86192	55	59	4	48	papillary serous adenocarcinoma	after	no
AI2	3 21 14	65.15	114.3	1.75441	55	59	1?	48	papillary serous adenocarcinoma	after	no
AJ	10 11 13	30.41	171.1	5.62644	74	78	13	48	granulosa cell tumor	unknown	no
AK	11 14 2013	25.51	204.5	8.01646	80	80	3	3	serous papillary adenocarcinoma	after	no
AM	1 13 14	30.91	31.01	1.00324	63	64	26	40	ovarian carcinosarcoma	before	no
AN	1 27 14	25.71	130.4	5.07196	76	77	9	23	Papillary adenocarcinoma, w/ metastasis ovarian primary	unknown	no
AP	3 14 14	25.51	141.8	5.5586	52	73	6	120	ovarian carcinoma, originally stade IC, recurrence	after	no
AQ	11 5 14	548.7	72.8	0.132677	68	74	12	74	high-grade papillary serous carcinoma of the ovary	after	no
AQ2	8 3 15	250.7	100.2	0.399681	68	75	1	74	high-grade papillary serous carcinoma of the ovary	after	no
AR	11 11 14	19.11	49.79	2.60544	61	65	3	60	malignant mixed mesodemal tumor of ovary	after	no
AS	11 21 14	52.43	177.3	3.38165	47	54	2	90	adenocarcinoma from mullerian	after	yes
AT	3 5 15	42.45	155.5	3.66313	73	73	12	12	MIXED SEROUS and TRANSITIONAL cell Adenocarcinoma	before	no
AU	3 16 15	32.98	208.1	6.30988	46	53	1	72	serous ovarian carcinoma	after	yes
AW	27 5 2015	14.04	75.27	5.36111	71	72	34	49	adenocarcinoma from mullerian	after	yes
AY	19 6 15	13.63	142.1	10.4255	52	55	alive	alive	unknown	after	yes
BG	2 29 16	21.17	154.1	7.27917	55	55	2	2	malignant epitheliod cell neoplasm	before	no
BB	10 16 15	19.11	187.8	9.82732	79	79	alive	alive	adenocarcinoma from mullerian	before	yes
BC	10 30 15	15.2	81.6	5.36842	60	62	alive	alive	low grade carcinoma	after	no
BD	12 3 2015	29.03	71.6	2.46641	53	53	56	62	serous ovarian carcinoma	unknown	no
BD2	1 13 16	48.9	107	2.18814	53	53	55	62	serous ovarian carcinoma	unknown	no
BD3	1 27 16	46.94	112.9	2.4052	53	54	54	62	serous ovarian carcinoma	unknown	no
BD4	2 8 16	51.51	112	2.17434	53	54	53	62	serous ovarian carcinoma	unknown	no
BD5	3 25 16	47.29	107	2.26263	53	54	52	62	serous ovarian carcinoma	unknown	no
BF	2 17 16	39.25	58.12	1.48076	57	59	10	24	serous adenocarcinoma	after	no
BH	2 22 16	22.9	217.6	9.50218	45	46	alive	alive	adenocarcinoma from mullerian	after	no
BH2	3 3 16	20.3	170.5	8.39901	45	46	alive	alive	adenocarcinoma from mullerian	after	no
BH5	3 25 16	18.73	150	8.00854	45	46	alive	alive	adenocarcinoma from mullerian	after	no
BH6	4 1 16	21.88	120.7	5.51645	45	46	alive	alive	adenocarcinoma from mullerian	after	no
BL	4 18 16	62.18	118.6	1.90737	43	56	6	168	papillary serous adenocarcinoma	after	yes
BM	5 6 16	17.98	158.5	8.81535	44	45	8	13	Serous adenocarcinoma	after	no
BM2	10 26 16	27.78	235.5	8.47732	44	45	3	13	Serous adenocarcinoma	after	no
BN	6 22 16	39.25	177.4	4.51975	79	80	1	16	serous adenocarcinoma	after	no
BO	7 8 16	132.9	357.9	2.693	50	52			serous adenocarcinoma	unknown	no
BP	7 11 16	24.81	76.58	3.08666	58	58	10	17	adenocarcinoma from mullerian	after	no
BP2	3 9 17	22.34	86.91	3.89033	58	59	8	17	adenocarcinoma from mullerian	after	no
BR	7 20 16	7.767	59.81	7.70053	57	57	72	72	serous adenocarcinoma	before	no
BS	8 9 16	41.61	108.9	2.61716	58	59	12	24	serous adenocarcinoma	unknown	no
BT	8 12 16	18.7	86.34	4.61711	74	74	9	9	adenocarcinoma from mullerian	before	no
BU	9 19 16	27.87	117.7	4.22318	86	86	3	4	serous adenocarcinoma	unknown	no
BV	10 7 16	23.88	103.7	4.34255	75	76	12	19	serous adenocarcinoma	after	no
BW	10 19 16	26.67	88.05	3.30146	51	53	36	69	serous adenocarcinoma	after	yes
BY	1 26 17	19.52	96.16	4.92623	48	51	24	60	clear cell carcinoma + serous adenocarcinoma	after	no
BY2	3 3 17	13.2	220.6	16.7121	48	48	22	60	clear cell carcinoma + serous adenocarcinoma	after	no
BZ	2 3 17	32.14	73.26	2.2794	79	79	48	48	serous adenocarcinoma	before	no
CG	7 20 17	13.42	162.8	12.1311	83	84	4	14	serous adenocarcinoma	after	no
CA	2 6 17	7.284	124.8	17.1334	55	60	9	65	serous adenocarcinoma	after	no
CA2	2 17 17	11.77	160.8	13.6619	55	60	8	65	serous adenocarcinoma	after	no
CB	2 23 17	25.51	131.6	5.15876	59	62	7	41	mullerian adenocarcinoma, serous and endometrioid	after	no
CB2	7 10 17	22.68	115.6	5.097	59	62	2	41	mullerian adenocarcinoma, serous and endometrioid	after	no
CC	3 13 17	22.23	98.72	4.44085	52	52	alive	alive	serous adenocarcinoma	before	no
CD	4 5 17	24.81	141.8	5.71544	44	44	46	48	serous adenocarcinoma	before	yes
CE	4 4 17	25.9	136.6	5.27413	49	61	3	60	serous adenocarcinoma	after	no
CE2	4 27 17	15.99	137.7	8.61163	49	61	2	60	serous adenocarcinoma	after	no
CF	6 8 17	23.88	119.9	5.02094	58	62	6	60	CARCINOSARCOMA OF UTERUS	after	no
CH1	8 7 17	46.03	77.87	1.69172	74	74	60	60	serous adenocarcinoma	before	no
CH2	8 7 17	39.04	71.9	1.8417	74	74	60	60	serous adenocarcinoma	before	no
CJ	12 5 17	53.31	180.1	3.37835	44	44	24	24	serous adenocarcinoma	before	yes
CK	12 19 18	22.43	69.08	3.0798	66	69	60	99	serous adenocarcinoma	after	no
CL	1 11 19	16.12	164.1	10.1799	48	53	6	52	clear cell carcinoma	after	no
CM	1 14 19	11.67	123.6	10.5913	56	56	lost to follow up	lost to follow up	serous adenocarcinoma	before	no
CN	4 25 19	41.32	180.4	4.36592	50	56	48	120	papillary serous adenocarcinoma	after	yes
CO	5 9 19	61.56	202.4	3.28785	44	47	21	60	serous adenocarcinoma	after	yes
CO2	10 30 19	84.39	306	3.62602	44	47	16	60	serous adenocarcinoma	after	yes
CO3	1 25 19	98.08	220	2.24307	44	47	25	60	serous adenocarcinoma	after	yes
CQ	8 16 19	24.19	116.5	4.81604	64	65	3	16	serous adenocarcinoma	after	no
CR	9 26 19	69.03	317.7	4.60235	45	46	2	12	serous adenocarcinoma	after	no
CB2	7 10 17	16.5	126.1	7.64242	59	62	2	41	mullerian adenocarcinoma, serous and endometrioid	after	no
CS	10 24 19	15.85	38.36	2.42019	59	61	27	37	serous adenocarcinoma	after	no
CT	11 14 19	18.84	97.19	5.1587	50	50	35	43	serous adenocarcinoma	after	no
CU	12 5 19	23.28	136.6	5.8677	89	89	2	12	serous adenocarcinoma	after	no
CV	2 19 20	10.34	108.4	10.4836	62	66	3	60	high grade carcinoma	after	no
G2	1 11 12	26	282.5	10.8654	54	56	10	24	bordeline mucinous -> intraepithelial carcinoma	after	no
J	3 20 12	110.4	115.6	1.0471	78	78	2	10	adenocarcinoma	after	no
K	3 23 12	19.52	69.79	3.57531	59	59	65	65	papillary serous adenocarcinoma	unknown	no
K2	12 4 15	17.37	65.38	3.76396	59	63	9	65	papillary serous adenocarcinoma	after	no
K3	12 17 15	30.57	96.16	3.14557	59	63	8	65	papillary serous adenocarcinoma	after	no
L	5 30 12	23.77	65.38	2.75053	52	52	22	22	papillary serous adenocarcinoma	before	no
H	2 2 12	32.02	110.7	3.45721	36	39	9	36	adenocarcinoma from mullerian	after	no
N	6 8 12	21.41	82.21	3.83979	63	67	2	68	surface epithelial stromal adenocarcinoma	after	no
Q	11 1 2012	35.64	114.7	3.21829	60	61	?		clear cell carcinoma	after	no
R	10 25 12	23.77	116.9	4.91796	33	34	3	9	metastatic gastric cancer with signet ring/ krukenberg	after	no
S	16 11 12	33.8	83.41	2.46775	63	65	2	24	high-grade serous primary peritoneal adenoca metastatic from the ovary	after	no
U	17 12 12	213.1	214.4	1.0061	38	44	2	77	papillary serous ovarian cancer	after	yes
V	1 11 13	70.18	82.81	1.17997	64	66	1	43	ovarian serous poorly differentiated adenocarcinoma	after	no
V2	2 11 13	56.92	75.27	1.32238	53	54	10	38	low grade	unknown	no
V3	11 20 13	19.31	142.5	7.3796					unknown	unknown	no
W	2 4 13	30.57	71.2	2.32908	62	65	2	38	High grade serous carcinoma	after	no
X	2 5 13	35.71	186.1	5.21143	71	72	8	19	adenocarcinoma/history of sarcoma	unknown	no
Y	2 11 13	20.91	142.5	6.81492	50	50	8	8	low grade papillary serous adenocarcinoma	after	no
Y2	7 31 13	5.448	79.76	14.6402	50	50	3	8	low grade papillary serous adenocarcinoma	after	no
3918	8 5 11	9.632	112	11.6279					unknown		no
